# GATA3-extension mutants rewire lineage identity in luminal breast cancer

**DOI:** 10.64898/2026.08.22.746471

**Authors:** Nivedhya Venas, Mrunal Ratnaparkhi, Kartik Majila, Stacey Jamieson, Igor Chernukhin, Shruthi Viswanath, Jason S. Carroll, Dimple Notani, Radhakrishnan Sabarinathan

**Affiliations:** National Centre for Biological Sciences, Tata Institute of Fundamental Research, Bengaluru, 560065, India; Cancer Research UK Cambridge Institute, Robinson Way, Cambridge, CB2 0RE, United Kingdom

## Abstract

GATA3, one of the most frequently mutated transcription factors in breast cancers, is a master regulator of luminal epithelial identity. Unlike many truncating and splice-site GATA3 mutations that disrupt one of the two zinc finger DNA-binding domains, C-terminal extension mutations (eGATA3) retain both of them. This raises the question of whether the eGATA3 mutants can alter transcriptional regulation and thereby exert distinct functional effects. Here, we integrate patient tumor-derived transcription and chromatin accessibility profiling with cell line derived genome-wide mapping of GATA3 occupancy and single-cell multiomics to define the regulatory consequences of eGATA3. We show that eGATA3 is associated with poor clinical outcome and remodels the luminal transcriptional program, leading to attenuation of estrogen-responsive transcription and progressive loss of luminal differentiation. Mechanistically, eGATA3 maintains widespread chromatin occupancy but redistributes GATA3 binding across different classes of regulatory elements, with preferential loss at AP-1 motif-enriched sites and gain at FOX-associated enhancers, along with coordinated remodeling of chromatin accessibility. These changes rewire the luminal regulatory landscape, destabilizing lineage identity without inducing complete lineage conversion. Together, our findings identify eGATA3 as a mechanistically distinct class of GATA3 mutation that promotes lineage plasticity through redistribution of genomic occupancy rather than loss of DNA-binding function alone.
