## Supplementary Tables for "GATA3-extension mutants rewire lineage identity in luminal breast cancer"

### Sheet: S1 Gene_signatures
Sorlie Luminal	TCGA Luminal	METABRIC Luminal	LP signature	ML signature	ML enhancer signature	Huper Luminal	Huper basal	Sorlie basal	TCGA basal	Metabric basal	Epithelial	Mesenchymal	pEMT_genes	EMT_down	EMT_partial	EMT_up	NE_overexpressed	NE_underexpressed	Tamoxifen resistance T47D UP	Tamoxifen resistance T47D DN	TCGA Basal TFs	TCGA Luminal TFs	Luminal cytokeratin	Basal cytokeratin	GS6
MRPS14	CARTPT	TFF3	DNER	ISG15	TFAP2C	ADAMTS5	AKR1C1	GSTP1	CSN3	GABRP	CDH1	VIM	SERPINE1	ADIRF	CDC42BPG	ABLIM1	AURKA	AR	RPS29	MT-ATP6	BCL11A	PGR	KRT7	KRT5	VTN
DIP2B	CPB1	ANKRD30A	ATP5L	TCEAL3	EDN2	ALCAM	AMIGO2	MMP14	MAGEA4	S100A8	AGR2	ZEB1	TGFBI	AP1M2	CLDN4	C6orf132	DNMT1	CCND1	RPS27	FMN1	JRKL	AR	KRT8	KRT6A	INSIG2
SLC11A2	CLEC3A	AGR3	UBE2C	LAMA5	EMP2	ANPEP	AQP3	KRT5	CXorf61	RARRES1	EPCAM	EMP3	MMP10	ARHGAP8	IL17RE	NBL1	EZH2	CIITA	RPS28	NDFIP1	TBX19	FOXA1	KRT18	KRT6B	TMC7
CYP2A7	SERPINA6	ESR1	PIK3R1	AHNAK	EFHD1	ANXA11	CA12	KRT17	C4orf40	S100A9	KRT19	SACS	LAMC2	CASZ1	JAG2	RAPGEF5	MYCN	CREBBP	RPL34	SRP9	FOXC1	ESR1	KRT19	KRT14	GRB14
POLR3E	TFF1	TFF1	C5orf46	PLOD2	CDH4	BACE2	CLCA2	LOX	PRSS33	FOXC1	RAB25	AXL	P4HA2	CBLC	KDF1	SPTBN2	ASXL3	CSDE1	RPL37A	IL6ST	SOX10	RARA		KRT17	FRAS1
AGXT	CST5	FOXA1	OSBPL9	MLPH	SLC9A2	BIK	CSTA	LAMC2	XAGE2	FDCSP	TACSTD2	LOXL2	PDPN	CD9	MTARC1	CAPN5	CAND2	CYLD	RPL37	MRFAP1	YBX1	XBP1		KRT15	HERC1
HK1	DSCAM-AS1	PIP	PLA2R1	SLC44A1	NRCAM	CCN1	CXCL14	B3GNT5	FTHL17	MMP7	S100P	SPARC	ITGA5	CDH1	PROM2	DUSP1	ETV5	DICER1	RPL39	NDUFC2	DZIP1	ZNF552		KRT16
APPL2	VSTM2A	MLPH	IGF2BP2	PDLIM1	EPHA4	CLDN4	DSC3	TNC	NCAN	PSAT1	CEACAM6	FHL1	LAMA3	CGN	RAB25	IGFBP4	GPX2	FHIT	RPL36	TFRC	SOX8	ZNF703		KRT23
MGRN1	LOC285878	C1orf64	C3	CRIP2	CDH18	CLDN7	DSG1	ANXA8	ZFP42	KRT6B	GALNT3	FERMT2	CDH13	EPN3	TMEM79	LMCD1	JAKMIP2	FOXP1	SQLE	FKBP4	PPARA	ZBTB42		KRT81
PEBP1	CYP2A6	CA12	TACC3	CST3	IL1R1	CNN3	DST	MFGE8	ART3	PROM1	FXYD3	TUBA1A	TNC	EPS8L1	GRB10	ARAP2	SOGA3	HERPUD1	RPL41	H3F3A	ZNF462	CREB3L4
MAPK3	PHGR1	SCUBE2	PTGER2	CCDC92	PTGER4	CST6	FABP5	CLIP4	LOC100507127	ELF5	SPINT2	TMEM158	MMP2	ERBB3	STK38L	FAM83B	TRIM9	MMP2	RPL21	THBS1	L3MBTL4	SPDEF
MED13L	C1orf64	NAT1	SCARA3	MYOF	TNS3	DDAH1	FEZ1	GABRP	CLDN6	KRT81	TMEM30B	CALD1	EMP3	ESRP1	ABCA12	IFI30	BRINP1	MYH9	TMEM258	RPS10	NFIB	ZNF467
GNPNAT1	AGR3	SCGB2A2	TMEM17	FASN	FBXO32	DKK1	FLRT3	PTPRM	SMR3B	BCL11A	SCNN1A	LGALS1	INHBA	ESRP2	ADGRF1	KRT15	GNAO1	NUP93	RPL35A	PPM1K	YBX3	CXXC5
ZMIZ1	CDC20B	MAPT	FBLN5	SPINT2	PRKD1	EFEMP1	GJA1	PTK7	FDCSP	SLC7A5	ST14	PMP22	LAMB3	FXYD3	ANXA3	MBP	KCNB2	PAX8	MTRNR2L8	ATP5MC3	TCF7L1	GATA3
ATP6V1G1	CYP2B7P1	DNAJC12	PBK	ALCAM	UACA	ENO2	GJB5	CBR1	CCKBR	CDC20	ESRP1	MSN	VIM	GRHL2	AVPI1	PTAFR	KCND2	RBBP6	INSIG1	MARCKSL1	NFIL3	DACH1
KDM4B	KCNJ3	SCGB1D2	LOX	MAN2B2	MYO5C	FUCA1	GPX2	PLAT	HTN1	CDCA7	S100A14	GLYR1	SEMA3C	LRATD2	B3GNT3	SORL1	LRRC16B	TRIM33	FTL	MYBL1
FAM110A	KCNC2	CAPN8	LIMS1	SLC44A4	SDK1	FUT3	HTRA1	LARP6	LALBA	PHGDH	CLDN7	MAP1B	PRKCDBP	MAPK13	C1orf116	VSIR	MAP10	GATA2	RPS14	SFPQ
SIAH2	CHGB	GFRA1	SERPINB7	PON2	KRT7	GABRP	IL1A	CXCL1	C11orf86	C1orf106	ERBB3	AP1S2	ANXA5	MARVELD2	CCNA1	ADAM19	NRSN1	MAPKAPK3	MVD	OLFM1
FZD4	CYP2A7	TBC1D9	CENPF	KRT10	COL5A1	GAD1	IL1B	NRG1	A2ML1	ROPN1	RBM47	GJA1	DHRS7	MARVELD3	CLDN1	CPM	PCSK1	SPDEF	RPS21	HNRNPH3
WWP1	MAPT-AS1	SPDEF	GPR110	CA12	FAM46C	GPRC5A	ITGA6	ITM2C	HORMAD1	CBX2	SPINT1	DENND5A	ITGB1	MYO18A	CRYBG2	ELK3	PROX1	ARHGAP8	MSMO1	PSENEN
NAIP	UGT2B11	EEF1A2	TP53	VEGFC	TDRKH	HLA-B	IVL	AKR1C1	VGLL1	MSLN	ELF3	C12orf24	ACTN1	MYO5B	CTSV	FBLN1	RGS7	CATSPERB	ATP5ME	PSMA2
SEC16A	TAT	SLC7A2	POLQ	CACNB3	PLXDC2	HLA-F	JAG1	BTG3	LIN28B	CRABP1	CLDN4	TPM2	CXCR7	NBEAL2	CXCL16	PDGFC	SCG3	EFNA4	BRI3	PCLO
TLE3	SLC30A8	STC2	TM7SF2	IRS1	ZNF608	HLA-G	KRT16	RAB31	RLBP1	CDH3	PRSS8	TUBB6	ITGB6	NPDC1	DLK2	PGM2L1	SEC11C	EPN3	DHCR7	MINOS1
BLVRA	CYP4F8	SUSD3	OIP5	CYB5R1	STARD13	HMGA1	KRT6A	MX1	COL9A1	LCN2	SH3YL1	SRPX	IGFBP7	OCLN	DSC2	PLPP3	SEZ6	EVPL	SAT1	B4GALT1
LRBA	SCGB1D2	REEP6	STIL	OAS2	GRAMD3	IDH2	KRT75	TFPI2	ESX1	CXCL10	EHF	ANK2	THBS1	OVOL2	EPCAM	SEPTIN6	ST8SIA3	HOXB13	SQSTM1	KRT19
YPEL3	PVALB	SLC39A6	DIAPH3	ATP6V0D1	TBX3	IGFBP3	LGALS7	CFB	FGF21	SFRP1	LCN2	CHN1		PLEKHH1	EPGN	ZNF469	SVOP	KLK3	ATP5F1E	TIMMDC1
DUSP16	GP2	AFF3	TMEM45A	HIPK2	AGR2	IGFBP4	MFAP5	PAM	PI3	CALML5	JUP	SH2B3		PRRG4	EPPK1	CAVIN2	SYT11	KLK4	RPLP2	ARPC5
REEP5	CST9L	SLC44A4	RSU1	PRDX2	CAP2	IL32	MMP10	PLSCR1	GABBR2	ROPN1B	VAMP8	LEPRE1		RDH13	ERVMER34-1	NRP2		LMAN1L	RPS8	PMVK
MCCC2	TPSG1	SCNN1A	SGOL1	FAM46A	CHGA	INHBB	NDRG1	ZNF532	SERPINB4	VGLL1	KRT8	ETV1		S100A14	FGFBP1	ADAMTS6		OPHN1	CDK2AP2	ARL3
RGL2	HMGCS2	CYP4X1	SNPH	SWAP70	PLOD2	KLK6	NSG1	TUSC3	MOG	KLK6	C1orf106	SOBP		SLC27A3	GFOD1	ADAMTS7		PIEZO1	DDIT3	MRPL13
SHC2	LOC100507584	MUC1	BMPR1A	BAIAP2L1	KIAA1324	KRT15	P3H2	SVEP1	FABP7	KRT16	KRT7	AKAP12		SQOR	GRAMD2A	AZIN2		PSCA	RPL22L1	SDF2
ADRA2A	PGR	MYB	CCL5	CD99	KLF10	KRT18	PDPN	TAP1	SLC1A6	ART3	DSP	TGFB1I1		STOM	IMPA2	CADM3		RAB27B	MT1X	NDUFA8
ACOX2	KLHL1	DNALI1	ST5	CHMP5	FIGN	KRT19	PI3	CNN3	SMR3A	KLK5	CDS1	SERPINE1		SYNGR2	KLK5	CCN1		RGS10	RPL22	CDV3
NAT1	ANKRD30A	DACH1	STX12	SH3GLB2	SEMA3C	KRT8	PKP1	BTN3A3	CA6	CXCL9	ITGB4	SOAT1		TMC4	KRT16	CCN2		RIPK2	ZFAS1	MRPL22
PPM1H	GHRH	AZGP1	SPOCD1	GRINA	SRGAP1	KRT81	POSTN	FZD7	SBSN	KRT16P3	TMPRSS4	COL5A2		TMEM238	KRT6B	CDH2		SLC25A37	RPL35	RUNX1
COX6C	UGT2B28	ZG16B	ZMYM3	BLVRA	EML1	KRT86	PTGES	PDGFRA	CDH19	CRYAB	LSR	LHFP		TMEM30B	LAD1	CNTNAP1		SLC44A4	HMGCS1	IGFBP4
LIPH	MCCD1	C9orf152	CALML5	IL13RA1	SPAG1	LCN2	PTHLH	SGCE	TRIM43	LAD1	SORL1	CEP170		TSPAN1	MROH6	COL1A1		TC2N	ACTG1	TSFM
ACADSB	LRRC31	LRRC26	PML	CD9	ESRRG	LOXL1	PTPRZ1	SERPINH1	PRDM13	SOD2	GRHL2	POPDC3		ZCCHC2	PKP3	COL1A2		UPK2	NUPR1	SDSL
CYB5A	TFF3	KIAA1324	LANCL2	FHOD1	C1orf21	MALL	RHCG	CIB2	TLX3	DSC2	PPL	TRPC1		ANXA6	RTKN	COL4A1		RB1	WDR45B	TPBG
TFAP2C	TRH	CYP4Z1	DAAM2	HSD17B7	SLC38A2	METRN	S100A2	PPP1R15A	SCRG1	LDHB	C1orf116	KDELC1		CRACDL	S100A2	COL4A2			IDI1	MT-CO3
GSTM3	SCGB2A2	ANKRD30BP3	CSN1S1	FLVCR2	LMX1B	MIA	S100A7	PLOD1	AFAP1-AS1	KRT6A	TSPAN1	MYL9		GLRX	SDR42E1	COL5A2			RPS15A	GABARAPL2
ANK3	SCUBE2	BMPR1B	FOLR1	ANKMY2	HS6ST1	MLPH	S100A8	CD59	KRT16	FABP7	MAP7	BAG2		KCNMA1	SFN	COL8A1			SCD	GNG11
RALGPS1	C20orf85	ADIRF	STOX2	RTN4	ITGB1	MYO5C	S100A9	CALU	PROKR2	KRT17	SLPI	FSTL1		MIOS	SKP2	CSF1			RPL12	LINC00992
FAM214A	SERPINA11	XBP1	S100A1	P4HTM	PLEKHF2	MYO6	S100P	YBX3	RGR	TMSB15A	TOX3	MXRA7		PGM3	SLC6A11	DAB2			RPL28	KRT15
SLC39A6	CHGA	FSIP1	CXCL17	FYCO1	TNRC6A	NR2F2	SDC1	ANP32E	LEMD1	MMP9	ARHGAP8	GFPT2		PPP1R3C	SOX15	DGKI			HSPA5	ERH
CCND1	NAT1	CMBL	PDCD6IP	MUC1	S100A10	PLAAT3	SERPINE2	YBX1	SERPINB3	LAMP3	F11R	RECK		SLC1A4	ST14	DLC1			RPS15	TTC14
GSE1	MAPT-IT1	ACOX2	C15orf62	RNASE4	HEG1	PROM1	SFN	PSMB10	XAGE5	GZMB	LAD1	TMEFF1		TBX3	SAA1	DOCK10			NEU1	AHSA1
PDCD4	NXPH1	CRIP1	ITGB2	ECT2	TGM2	PSMB8	SLC39A6	MYH9	KRT79	CCNE1	GPX2	PTRF		UGDH	TACSTD2	EML1			RPL32	SERPINA6
TCEA3	GPR139	HMGCS2	FUT6	ACVR1	ELF3	PSMB9	SLPI	CTPS1	HAO1	PFKP	CTSH			ABHD17C	TGM1	FBN1			FDFT1	REEP5
BCAM	POTED	CPB1	RIN3	EDN2	SYTL2	SCCPDH	SPRR1A	CCNE1	VRTN	FAM171A1	GPR56			ADAP1	TRIM29	FERMT2			RPS24	LDHA
ERBB2	LOC145837	RERG	NDRG2	HIGD1A	RHOB	SEMA3B	SPRR1B	VCL	ODAM	CCL8	FA2H			AP1S3	UNC13D	FGF2			RPS12	SGK3
CDH1	MUC2	CFB	RGS6	S100A3	KCNV1	TBL1X	TP63	EXT2	PSAPL1	DEFB1	KLF5			CELSR2	ANGPTL4	GFPT2			GNPDA1	MT-CYB
CYFIP2	ESR1	NOSTRIN	CPNE7	APLP2	S100A11	TM4SF1	TRIM29	POLR2F	ROPN1	MMP12	AREG			CKMT1A	EPHB2	GLIS3			EEF1A1	SLTM
TRPS1	GRPR	SERPINA11	VNN2	CROT	TBC1D2	TNFAIP2		IFRD1	MAGEB4	GAL	KRT18			EPHA1	FAM225A	GYPC			RPS23	CA12
MUC1	TEKT1	DEGS2	SLC34A2	MYPN	FAM174B	TPM4		EBNA1BP2	GFRA3	TTYH1	SCEL			ERMP1	METRNL	HMOX1			HERPUD1	DNAJA1
DUSP4	ANKRD30B	PPP1R3C	C10orf90	SPPL2A	ZFP36L1	UGCG		MAFG	SLC15A1	SOX10	CDH3			EVPL	WNT5B	IGFBP7			SAT2	TRAPPC4
FGFR4	LOC643714	CAPN13	CEACAM1	PIP4K2C	BCL2L1	VWA1		RGS5	GABRA5	PI3	UGT1A1			GPRC5A	EVA1C	IKBIP			EEF1D	GREB1
RERG	MS4A8B	GAMT	HRK	RUNDC1	PHLDB1	WFDC2		STT3A	DLX6	LOC728715	MPZL2			LLGL2	FJX1	INSYN2B			HYOU1	HNRNPM
PTPRN2	CT62	SERPINA5	KIT	AIM1	MSX2			KDSR	ROPN1B	SLPI	AIM1			MAL2	GALNT18	ITGA5			NPC2	NDUFB8
APOD	GLRA3	IL6ST	PTCHD1	CHCHD7	ANGPT1			SENP3	AMTN	UBD	OVOL2			MAP7	HR	ITGB3			SELENOK	FKBP5
MB	FSIP1	CEACAM6	RNF150	RAB5C	LGALS3			NUDT15	LY6D	ADM	LLGL2			MBOAT1	ANGPT1	KDELR3			TMEM97	EIF4A3
MSX2	ABCC8	GP2	SNORA74A	PVRL2	ZFHX3			CDKN2D	KLK6	GBP1	ESRP2			MREG	BVES	LBH			SEC61B	CCT3
FXYD3	CYP2G1P	INPP5J	LYPD1	ANKRD50	GNB5			SPTAN1	TTYH1	KIF1A	MYO5C			MST1R	CALU	LIFR			NEAT1	SRSF7
HMGCS2	SLC26A3	FBP1	CCL28	RAB30	SOX9			ADSL	UBE2U	CALB2	DDR1			OAS3	CREB3L2	MAP1B			SELENOS	PFKFB3
SLC40A1	PGLYRP2	STARD10	CPM	ORMDL3	GNA13			TBPL1	RTP3	PPP1R14C	VGLL1			RABGGTA	FBLN5	MEG8			SNHG8	GOLM1
IGFBP2	POTEC	PDZK1	VNN3	ITGAV	GATA3			CLP1	MSLN	SCRG1	IRF6			RPS6KA1	FOXC2	MMP19			TAF1D	MAGED2
XBP1	S100G	SYBU	PDE8A	AKT1	SNX29			ERI3	DSG1	FABP5	SFN			SH2D3A	GDF11	MYL9			HMGCR	PRDX4
FMOD	CYP2A13	C9orf116	CENPK	TBX3	INSIG1			DGUOK	SLC26A9	KRT5	TSPAN13			SRGAP3	GLIPR2	NECTIN3			KLHL24	TRPS1
HSPB8	CYP4Z1	SERPINA3	OR1S2	BNIP3L	NFIB				TRPM8	NFIB	KCNK1			NAV1	MARCKSL1	NREP			AARS	TMBIM4
CEACAM6	BPIFB2	AKR7A3	NEURL2	TMEM136	TNFSF8				OLAH	SOX11	MYO1D			NXPE3	MT1E	NRP1			FDPS	MT-ND2
GATA3	UGT2B15	CLEC3A	C2orf82	LMCD1	MRC2				LINC00518	IMPA2	PKP3			RASSF8	PHTF1	P4HA3			GPNMB	HNRNPA2B1
SELENBP1	TPRG1	REEP1	RCCD1	TRAK1	PLCG1				LOC157273	RDH10	ITGB6			SHISA9	PID1	PRKCA			RPS13	PGR
FBP1	LOC389033	KLHDC9	MATK	PEX11A	PXDN				FZD9	TNFRSF21	LY75			SKIL	PLOD2	RECK			FTH1	CA8
ESR1	CBLN2	PTPRT	ZNF512B	CCDC127	NAV2				LOC100129027	TMEM158	MAPK13			FRAS1	PTGFR	RGL1			RPS5	XBP1
FOXA1	PDZK1	PKIB	LPL	HERC4	KLF6				LOC100132146	CX3CL1	TTC39A			NEDD4L	SIK1	RPS6KA2			BHLHE40	SNRPB
	AGR2	RTN1	HSD11B1	WNT5A	ZSWIM6				SOX8	CCL5	ELMO3			PRAG1	SNAI1	RUNX2			GGCT	PRLR
	ABCC13	RAB27B	C1QL2	NUCB2	CDH26				DMRT1	TMSB15B	CEACAM1			RAPGEFL1	TFPI	SERPINE1			EIF4EBP1	RBBP7
	CHAD	WNK4	ALDH1L1	SERPINA5	CSRP1				PGLYRP3	ASS1	DTX4			ALCAM	TMEM45A	SHISAL1			MTHFD2	VDAC3
	TTC36	KRT18	ZPLD1	ZNF467	CUEDC1				MMP20	LTB	ERBB2			AMIGO2	TWIST1	SLC26A2			RPL8	CCT5
	SYT9	STMND1	PID1	PI4KB	ETS2				FOXG1	SPOCK2	RAB11FIP1			ANKRD28	VASN	SNED1			CUTA	PDCD4
	ASCL1	CCDC74A	GALT	TMEM50B	PACS1				C1QL2	NCCRP1	ATP2C2			CCPG1	ENSG00000267748	SPOCK1			RPL11	HSP90AA1
	SLC7A13	BNIPL	C21orf91	WASL	MSI2				EN1	HAPLN3	MST1R			KRBA2	SIK1B	SRGN			DNAJB9	NMU
	IL20	AR	FAM84B	QSOX1	EPAS1				REG1A	GSTP1	AP1M2			LPIN2		SRPX			RPL10	DEGS2
	CYP4Z2P	RAB17	CGREF1	EGLN2	STC2				FMO6P	FOLR1	TGFA			ORAI2		ST3GAL2			MT2A	BNIP3
	ERBB4	KIF5C	TSPAN33	ITGB5	HES1				C6orf15	FZD9	MYO6			PCDH9		STX2			PTMA	UBB
	SEZ6L	ANXA9	VNN1	EPB41L5	TES				SPRR1B	CDK6	PTK6			RASSF8-AS1		SYDE1			TCF25	SLC40A1
	AGTR1	LRG1	NFS1	KLRC2	TRPS1				KRT16P2	SERPINB5	OAS1			SPOCD1		SYNE1			HIST1H4C	JPT1
	CPLX2	CYB5A	SLC13A2	GMPR	NIPAL2				ABCA13	IDO1	FBP1			TMEM263		TBX18			MKNK2	TUBA1A
	CST9	SYTL2	ACTR3B	ETNK2	MBOAT2				OCA2	LMO4	AQP3					TRAM2			CD24	SPA17
	PDZK1P1	PLAT	TMEM18	STX3	DNAJB6				GPR12	IL8	CBLC					VIM			S100A6	CALM3
	TUBA3E	EVL	AGPAT9	SYTL4	NR2F2				MATN4	NCOA7	EPHA1					WIPF1				ENO1
	F7	KIAA1467	XYLB	MFAP1	GNAQ				GABRP	BTG3	BSPRY					WNT5A				TUBB4B
	LOC100131320	STK32B	SPTBN2	KTN1	TSC22D2				CXCL5	RGMA	SH2D3A					ZCCHC24				GATA3
	UGT2B4	FAM198B	TNIP3	FTO	TANC2				COL11A2	RUNX3	EPS8L1					ZEB1				CALM2
	DHRS2	SLC7A8	FAM71E1	DUSP10	RXRA				HSPB3	PKP1	GRB7					ZEB2				STC2
	LINC00238	RAB26	CALB2	SERPINA1	PRKCA				LOC93432	LPIN1	C4orf19									H2AFV
	NLRP8	LOC145837	PRMT7	RP2	TRIB1				KRT16P3	MARCO	KLK6									IGFBP5
	SLC6A4	KRT18P55	ZNF280D	DTWD2	LOC145820				KRT6C	C5orf46	TJP2									ARL6IP1
	FGF10	MAGED2	CHAF1B	LNX2	ZNF281				SLC6A2	KLK7	PLS1									CENPE
	NEK10	ABCC8	C1QTNF1	ELMO2	LOC400456				RHCG	FSCN1	DENND2D									CITED2
	HPX	FAM174B	ABCB10	ZNF671	CREBBP				BPI	ITM2C	EPS8L2									H2AFZ
	BMPR1B	IGF1R	CHI3L1	ELOVL5	YWHAZ				ZP4	LYZ	IL20RA									KNSTRN
	AKR7A3	BCL2	CMPK1	RAB11FIP1	SIPA1L3				RASGEF1C	GLYATL2	HES1									STMN1
	APOF	C19orf33	TLR5	TTLL7	CAST				NKX1-2	GNLY	IL1RN									ZWINT
	TMPRSS6	RABEP1	CDC25A	TMEM106A	ATP1A1				KLK9	PLCG2	EXPH5									ECT2
	BCAS1	TSPAN1	CXCR4	TRAFD1	HELZ				KRT83	CEBPB	ARHGDIB									CCNB2
	SNTN	ACOT4	MAD2L1	GPR162	YPEL2				PPP1R14C	EGFR	C19orf21									DYNLL1
	CEACAM5	AGTR1	PRRX2	IKBKB	LPP				FAM3D	YBX1	CAMK2N1									BIRC5
	ABCC11	PLA2G10	LYN	NTN4	B3GNT6				PRB1	GPT2	HPGD									PTTG1
	SYTL5	SYT17	MINA	GPRIN1	RAPGEF1				DLX6-AS1	LYN	SYNGR2									UBE2S
	LINC00052	SYTL4	HUWE1	CYB5A	TCF7L1				SLC39A12	CDKN2A	C10orf116
	CAPN8	FAM214A	TTLL4	ATP6V1G1	DPY19L1				KRT78	MFGE8	PERP
	GFRA1	TJP3	LARS2	CTBS	ZNF217				KLHL34	UBASH3B	MANSC1
	KLHDC7A	FAM134B	PARN	DAXX	ZFP64				SCEL	GLIPR2	DSC2
	TUBA3D	GPR160	EBI3	PPARG	TLE1				NR2E1	SEL1L3	POF1B
	MLPH	DYNLRB2	DNTTIP1	SPTBN1	RGS6				LINC00162	ODC1	SERINC5
	FOXA1	RASEF	CC2D2A	OTUD1	VGLL4				COL9A3	CMTM7	BIK
	CA12	HPN	SAA4	FLJ22184	SDC4				KRT6A	IGF2BP2	ANXA9
	HEPACAM2	TUBA3D	SLC39A8	ID2	PHACTR3				TRIM43B	RASD2	MALL
	RGS22	LOC375295	NT5DC2	PHEX	GNA12				MIA-RAB4B	CHI3L2	EPN3
	PRLH	BPIFB1	CHD1L	SRI	RIN2				KRT81	SOX8	STAP2
	CPA6	TMC4	MESP1	CPEB2	TMOD3				DNER	NFE2L3	FOXA1
	LOC100506409	TCEAL3	C14orf2	HPGD	JARID2				SLC6A14	SYNM	PYCARD
	SPAG6	SH3BGRL	GLIPR2	CORO6	TANK				KRT85	UPP1	ZNF165
	SYT1	ADCY1	RGS10	CAPG	SYPL1				KLK8	SLC5A6	SLC37A1
	SYNPO2L	P4HTM	FTH1	TSPAN13	NRIP1				KLK5	MT1X	ANK3
	OTOR	GSTO2	MBP	S100PBP	ATP5E				FAM150B	A2ML1	TSPAN15
	SLC7A2	PHGR1	GRSF1	SHB	PTP4A2				C2orf82	ZNF462	HNMT
	DEGS2	ERBB3	MRPS27	EPN3	CAPN2				KRT6B	ACTR3B	ABCC3
	CYP4B1	FLJ22184	MND1	PRRT3	TNRC18				MIA	CXCL13	SDC1
	FAM196A	GRIA2	MMACHC	ZNF350	COX6C				CLDN10	TTLL4	CKMT1A
	TSPAN1	GRPR	TOP1MT	ENPP1	LOC440704				FAM19A3	TRIM2	TOB1
	CLDN25	TCEAL1	MATR3	SNRPN	PYGB				SERPINB12	CD3D	B3GNT3
	NDST4	LYPD6B	MRPL11	PLEKHF2	PARD3				S100A2		TMC6
	C10orf82	CLSTN2	MRPL45	ZNF484	BTBD9				FGFBP1		CD9
	FLJ45983	CAPN9	ME2	FAM174A	DERL1				LOC100124692		ADAP1
	PTPRT	MYO5C	LETMD1	WEE1	PHF3				KLK7		ATP1B1
	MAPT	MRPS30	SOD2	TMEM53	AZIN1				TRIML2		SHANK2
	SLC44A4	RGS11	ATP6V1B2	SCCPDH	KCMF1				CARD18		CYB561
	ACMSD	CAMK2N1	ACP1	MEGF9	SPATS2L						ERMP1
	SLC16A6	GPD1L	SEMA6A	RGS12	GLDN						RAB20
	EMX1	RHOB	PMPCB	MEIS3	IL16						MYH14
	IGDCC3	TSPAN13	DPH5	MAGED2	RPRM						CAPN1
	NOVA1	CYP2B7P1	LTA4H	APOBEC3G	TMEM65						ALDH3B2
	AFF3	CCDC24	EIF2S3	SLC16A5	ZNF703						TRIM31
	PRR15	SELENBP1	AKR1C2	ZNF823	ZDHHC20						ARAP2
	C6orf97	CHAD	MRPS24	ARFGEF2	LAMB1						SSH3
	PP14571	C6orf211	ASS1	NFE2	KLF13						ICA1
	DNAJC12	RARA		KIAA0895	THSD4						ARHGEF5
	CYP2B6	SMIM1		LCOR	AP2S1						ALOX5
	HMP19	PRRT3		COQ7	TMEM64						RHOD
	DNALI1	NME3		TP53INP2	PIP4K2A						TMPRSS2
	AR	SLC27A2		IQCD	PDE4D						MTUS1
	CLSTN2	KCTD6		REEP6	SMAD3						CYP4F3
	CDHR4	WFS1		BLVRB	CHD6						PPFIBP2
	LOC90499	SLC2A10		LYPD6	EYS						RABGAP1L
	POTEB	BCAS4		RBM18	EVL						PLXNB2
	LOC100271702			YPEL2	PFKP						MGST2
	PLEKHD1			LPIN2	WWP1						OR7E14P
	UGT2B17			HES1	KLC2						EVPL
	THSD4			DKFZP586I1420	UBE2E2						CD46
	MIR7-3HG			MATN3	PARN						KRT15
	ABCC12			FMO5	CD180						CNKSR1
	TBC1D9			KIF16B	RPRD2						BLNK
				RABL3	EBAG9						COMT
				TGM2	MAPKAP1						ANXA4
				EFHD1	ZMYND11						TNFSF13
				DNALI1	GREB1						OCLN
				ADAMTSL5	SOCS2						SLC9A3R1
				SLC25A14	GNA14						XBP1
				C9orf116	NACAP1
				TOM1L2	FOXP1
				ZNF626	ZAK
				CRIP1	NBN
				ARHGAP30	SLC16A7
				CDYL2	KLF4
				WHSC1L1	MRPS30
				ZNF483	WWOX
				PRKAB1	METTL4
				LIMK1	ANKRD11
				PLAC1	FAM84B
				ANXA10	FAM102A
				B3GNT8	PRKCE
				MAP2K7	SLC38A1
				SAMD8	ANKRD46
				TP53TG1	CD55
				ARSA	CYB561
				KCNK6	SDC2
				CAB39L	TATDN1
				CYP4F22	KRT8
				PPP4R1L	NDUFB9
				ASPH	PLA2G4A
				MSX2	PSMG1
				EFHC1	IRF5
				FSIP1	OTUD7B
				SYTL2	MAP3K1
				ZDHHC2	PITPNC1
				CACNG4	SLC1A3
				AGPAT2	GOLM1
				TCP11L2	CA2
				PHF12	ARSG
				SPAG1	KLF7
				KLF8	SLC27A2
				MPP7	SLC25A19
				SEMA3B	RHOBTB3
				UPK3A	INPP5D
				ZRSR2	WWC1
				TRIM62	CACNG1
				FAIM	FOXA1
				PAPLN	FAM110B
				ZNF655	CXCR4
				ZNF254	KIF26A
				TBXAS1
				TRIM58
				SMURF1
				LRRC1
				C11orf63
				ZNF211
				C10orf12
				MGAT4A
				FAM105A
				TSPAN15
				ALB
				ZNF513
				BCAS4
				PREX1
				ACPP
				CYP2A7
				INPP5J
				LRRC48
				PHYHD1
				PPEF1
				QPRT
				RASEF
				SYT17
				WFDC1
				ZNF703
				SIAE
				PCSK4
				RNF39
				PARM1
				CYP4B1
				AGR3
				THSD4
				HIST1H4J
				TNIK
				FKBP2
				SLC39A6
				ZSCAN18
				TRIM36
				HES2
				PNMA2
				SLC16A6
				FGFR1OP
				MAPT
				ZDHHC1
				ACADSB
				SGMS1
				TTC28
				KCNMB4
				TMPRSS7
				FGD3
				TDO2
				OR2A14
				PALM
				C1QTNF6
				MAPK8
				ENO2
				SIGIRR
				RHOF
				SMYD3
				PLA2G16
				FOXP1
				SLC41A2
				AHCYL2
				SDR16C5
				OR2W3
				LPGAT1
				ADSSL1
				BTG2
				C16orf74
				MYB
				STX11
				C9orf89
				MEIS1
				DHRS2
				RAB20
				ABCD3
				CAMK1
				MOCS1
				HKR1
				ARID3B
				S100A14
				FOXA1
				WWC3
				SLC27A2
				CSF1R
				SORT1
				STX1A
				ROPN1L
				RRM2B
				PAPSS2
				DTNBP1
				ECE1
				FAM102A
				SRPX2
				RGS14
				TMC7
				PIGA
				TTC39C
				C4A
				CACNG1
				MREG
				BCL2
				NBEAL2
				MARCKSL1
				ARSG
				ROR2
				MIPOL1
				ENSA
				C6orf1
				C1orf123
				BCKDHB
				SRP54
				EPB41L4A
				TNFAIP8
				C8orf4
				INPP4B
				TMEM156
				UGDH
				USP3
				ABCA4
				CA5B
				UCN
				GTF2IRD1
				TFPI
				MAP3K1
				PIGL
				GOLM1
				DIXDC1
				DUSP16
				SORD
				PHKA1
				TMEM116
				PPP1R16A
				IBTK
				CXorf40A
				SCMH1
				GRAMD4
				PGM3
				CENPP
				NUP62CL
				GPRC5C
				SOCS2
				SPA17
				OBFC1
				SMAP2
				ERMP1
				GK
				EDEM1
				MXD1
				PRR13
				DCXR
				INTS12
				PLEKHG3
				PAAF1
				NINJ1
				RAB17
				PPP1R11
				ARHGEF16
				MRPS10
				SNORA67
				PMP22
				RHOBTB3
				GDF15
				DNAJC12
				STAMBPL1
				PRDX3
				CMBL
				CXXC5
				TOMM34

### Sheet: S2Sources_Gene_signatures
Category	Source
Sorlie Luminal	Li et al. 2022
TCGA Luminal	Li et al. 2022
METABRIC Luminal	Li et al. 2022
LP signature	Poli et al. 2018
ML signature	Poli et al. 2018
ML enhancer signature	Poli et al. 2018
Huper Luminal	Li et al. 2022
Huper basal	Li et al. 2022
Sorlie basal	Li et al. 2022
TCGA basal	Li et al. 2022
Metabric basal	Li et al. 2022
Epithelial	Sahoo et al. 2024
Mesenchymal	Sahoo et al. 2024
pEMT_genes	Sahoo et al. 2024
EMT_down	Sahoo et al. 2024
EMT_partial	Sahoo et al. 2024
EMT_up	Sahoo et al. 2024
NE_overexpressed	Beltran et al. 2016
NE_underexpressed	Beltran et al. 2016
Tamoxifen resistance T47D UP	Kim et al. 2023
Tamoxifen resistance T47D DN	Kim et al. 2023
TCGA Basal TFs	Liang et al. 2024
TCGA Luminal TFs	Liang et al. 2024
GS6 signature	Parga-Pazos, Martin, et al. 2024

### Sheet: S3eGATA3_sequence
	Sequence
409fs_extension	TTAGAGCCCTGCTCGATGCTCACAGGGCCCCCAGCGAGAGTCCCTGCAGTCCCTTTCGACTTGCATTTTTGCAGGAGCAGTATCATGAAGCCTAAACGCGATGGATATATGTTTTTGAAGGCAGAAAGCAAAATTATGTTTGCCACTTTGCAAAGGAGCTCACTGTGGTGTCTGTGTTCCAACCACTGA
